# How bibliometric analysis can help to specify and track interdisciplinary research areas: A term-based analysis approach

**DOI:** 10.1101/2025.05.12.653370

**Authors:** Tim Streeb, Christoph Schreyvogel, Christian Jehle, Stefan A. Rensing

## Abstract

Inter- and transdisciplinary research is carried out with increasing frequency and intensity. Bibliometric analysis of disciplinary research is aided by i) classical topical categories that are used by databases cataloguing publications, and ii) via journals that either represent a topic, or attach appropriate disciplinary keywords to papers. In contrast, bibliometric analysis of interdisciplinary research is difficult to perform using disciplinary keywords. Here, we used unigram and bigram term analyses in order to analyse interdisciplinary research areas. These analyses are based on several training datasets representing different research areas at the same institution or with dispersed affiliations. Our results show that using modest investment in query determination, interdisciplinary research areas can be defined and tracked via term-based analysis of their publication output.
