## Supplementary material for "How bibliometric analysis can help to specify and track interdisciplinary research areas: A term-based analysis approach": Table SI2

### Sheet: Publikationen
	Publications research area (D)/MAdLand
					Category*: MAdLand = 2021-2022; Prior-MAdLand=2011-2020				Query 1: ((AB=land AND AB=plant) OR (AB=gene* OR AB=protein OR AB=alga* OR AB=evolution OR AB=cell OR AB=expression)) AND PY=(2011-2022)	Query 2: (TS=plant AND TS=gene*) OR (TS=land OR TS=alga* OR TS=terrest* OR TS=cell OR TS=organ* OR TS=protein OR TS=signal* OR TS=evolution) AND PY=(2011-2022)	Query 3: (TS=plant* AND TS=gene*) AND (TS=land OR TS=alga* OR TS=terrest* OR TS=cell OR TS=organ* OR TS=protein OR TS=signal* OR TS=evolution) AND PY=(2011-2022)	Query 4: (AB=land AND AB=plant) AND (AB=gene* OR AB=protein OR AB=alga* OR AB=evolution OR AB=cell OR AB=expression) AND PY=(2011-2022)
	Last Name PI	Name + initials	WoS	Year	Category*	Title	TP?
	Rensing	Rensing SA	Yes	2018	Prior-MAdLand	The Chara Genome: Secondary Complexity and Implications for Plant Terrestrialization			x	x	x	x
	Rensing	Rensing SA	Yes	2020	Prior-MAdLand	Characterisation of evolutionarily conserved key players affecting eukaryotic flagellar motility and fertility using a moss model			x	x	x
	Rensing	Rensing SA	Yes	2018	Prior-MAdLand	Great moments in evolution: the conquest of land by plants			x	x		x
	Schwechheimer	Schwechheimer C	Yes	2018	Prior-MAdLand	Activation and Polarity Control of PIN-FORMED Auxin Transporters by Phosphorylation			x	x
	Schwechheimer	Schwechheimer C	Yes	2017	Prior-MAdLand	Dynamic PIN-FORMED auxin efflux carrier phosphorylation at the plasma membrane controls auxin efflux-dependent growth			x	x	x
	Schwechheimer	Schwechheimer C	Yes	2018	Prior-MAdLand	A molecular rheostat adjusts auxin flux to promote root protophloem differentiation			x	x
	Nakagami	Nakagami H	Yes	2020	Prior-MAdLand	Isolation of Natural Fungal Pathogens from Marchantia polymorpha Reveals Antagonism between Salicylic Acid and Yessmonate during Liverwort-Fungus Interactions			x	x		x
	Nakagami	Nakagami H	Yes	2019	Prior-MAdLand	Conserved Biochemical Defenses Underpin Host Responses to Oomycete Infection in an Early-Divergent Land Plant Lineage			x	x	x	x
	Nakagami	Nakagami H	Yes	2020	Prior-MAdLand	Regulation of Photosynthetic Carbohydrate Metabolism by a Raf-Like Kinase in the Liverwort Marchantia polymorpha			x	x	x	x
	Quint	Quint M	Yes	2018	Prior-MAdLand	The Chara Genome: Secondary Complexity and Implications for Plant Terrestrialization			x	x	x	x
	Quint	Quint M	Yes	2019	Prior-MAdLand	One thousand plant transcriptomes and the phylogenomics of green plants			x	x	x	x
	Quint	Quint M	Yes	2016	Prior-MAdLand	Molecular and genetic control of plant thermomorphogenesis			x	x	x
	Petersen	Petersen M	Yes	2020	Prior-MAdLand	Functional expression and characterization of cinnamic acid 4-hydroxylase from the hornwort Anthoceros agrestis in Physcomitrella patens			x	x	x
	Petersen	Petersen M	Yes	2020	Prior-MAdLand	Phenolic metabolism in the hornwort Anthoceros agrestis: 4-coumarate CoA ligase and 4-hydroxybenzoate CoA ligase				x
	Petersen	Petersen M	Yes	2021	Prior-MAdLand	Identification and biochemical characterisation of tyrosine aminotransferase from Anthoceros agrestis unveils the conceivable entry point into rosmarinic acid biosynthesis in hornworts			x	x	x
	Schubert	Schubert H	Yes	2019	Prior-MAdLand	Bioremediation approach using charophytes-preliminary laboratory and field studies of mine drainage water from the Mansfeld Region, Germany
	Schubert	Schubert H	Yes	2017	Prior-MAdLand	Biogeography of Chilean Charophytes – determined by climate or by water chemistry?			x
	Schubert	Schubert H	No	2018	Prior-MAdLand	Ecology of charophytes – permanent pioneers and ecosystem engineers
	Melkonian	Melkonian M	Yes	2019	Prior-MAdLand	One thousand plant transcriptomes and the phylogenomics of green plants			x	x	x	x
	Melkonian	Melkonian M	Yes	2019	Prior-MAdLand	Genomes of Subaerial Zygnematophyceae Provide Insights into Land Plant Evolution			x	x	x	x
	Melkonian	Melkonian M	Yes	2020	Prior-MAdLand	Genomes of early-diverging streptophyte algae shed light on plant terrestrialization			x	x	x
	Hallmann	Hallmann C	Yes	2017	Prior-MAdLand	The rise of algae in Cryogenian oceans and the emergence of animals			x	x
	Hallmann	Hallmann C	Yes	2017	Prior-MAdLand	Cryogenian evolution of stigmasteroid biosynthesi
	Hallmann	Hallmann C	Yes	2019	Prior-MAdLand	Lipid biomarkers for the reconstruction of deep-time environmental conditions			x	x
	de Vries	de Vries J	Yes	2020	Prior-MAdLand	Evo-physio: on stress responses and the earliest land plants			x	x	x	x
	de Vries	de Vries J	Yes	2018	Prior-MAdLand	Embryophyte stress signaling evolved in the algal progenitors of land plants			x	x	x	x
	de Vries	de Vries J	Yes	2020	Prior-MAdLand	Heat stress response in the closest algal relatives of land plants reveals conserved stress signaling circuits			x	x	x	x
	Schünemann	Schunemann D	Yes	2012	Prior-MAdLand	Evolution from the prokaryotic to the higher plant chloroplast signal recognition particle: the signal recognition particle RNA is conserved in plastids of a wide range of photosynthetic organisms			x	x		x
	Schünemann	Schunemann D	Yes	2015	Prior-MAdLand	Chloroplast SRP54 Was Recruited for Posttranslational Protein Transport via Complex Formation with Chloroplast SRP43 during Land Plant Evolution			x	x	x	x
	Schünemann	Schunemann D	Yes	2019	Prior-MAdLand	Ribosome-Associated Chloroplast SRP54 Enables Efficient Cotranslational Membrane Insertion of Key Photosynthetic Proteins			x	x
	Hess	Hess WR	Yes	2020	Prior-MAdLand	mRNA localization, reaction centre biogenesis and thylakoid membrane targeting in cyanobacteria			x	x
	Hess	Hess WR	Yes	2017	Prior-MAdLand	Acclimation of Oxygenic Photosynthesis to Iron Starvation Is Controlled by the sRNA IsaR1			x	x
	Hess	Hess WR	Yes	2011	Prior-MAdLand	Hemin and magnesium-protoporphyrin IX induce global changes in gene expression in Chlamydomonas reinhardtii			x	x	x
	Gould	Gould SB	Yes	2020	Prior-MAdLand	Major Changes in Plastid Protein Import and the Origin of the Chloroplastida			x	x	x	x
	Gould	Gould SB	Yes	2018	Prior-MAdLand	The monoplastidic bottleneck in algae and plant evolution			x	x	x
	Gould	Gould SB	Yes	2019	Prior-MAdLand	Adaptation to life on land at high O 2 via transition from ferredoxin-to NADH-dependent redox balance			x	x	x	x
	Classen	Classen B	Yes	2019	Prior-MAdLand	Arabinogalactan-Proteins from the Liverwort Marchantia polymorpha L., a Member of a Basal Land Plant Lineage, Are Structurally Different to Those of Angiosperms			x	x		x
	Classen	Classen B	Yes	2017	Prior-MAdLand	Structural investigations on arabinogalactan-proteins from a lycophyte and different monilophytes (ferns) in the evolutionary context			x	x
	Classen	Classen B	Yes	2017	Prior-MAdLand	Evolution of plant cell wall: Arabinogalactan-proteins from three moss genera show structural differences compared to seed plants			x	x
	Frank	Frank W	Yes	2021	Prior-MAdLand	PpGRAS12 acts as a positive regulator of meristem formation in Physcomitrium patens			x	x	x	x
	Frank	Frank W	Yes	2019	Prior-MAdLand	ABA-Induced Vegetative Diaspore Formation in Physcomitrella patens			x	x	x
	Frank	Frank W	Yes	2018	Prior-MAdLand	Abscisic acid, cold and salt stimulate conserved metabolic regulation in the moss Physcomitrella patens			x	x	x	x
	Hiltbrunner	Hiltbrunner A	No	2020	Prior-MAdLand	PHYTOCHROME INTERACTING FACTORs in the moss Physcomitrella patens regulate light-controlled gene expression
	Hiltbrunner	Hiltbrunner A	Yes	2017	Prior-MAdLand	Characterization of Phytochrome Interacting Factors from the Moss Physcomitrella patens Illustrates Conservation of Phytochrome Signaling Modules in Land Plants			x	x	x	x
	Hiltbrunner	Hiltbrunner A	Yes	2013	Prior-MAdLand	An evolutionarily conserved signaling mechanism mediates far-red light responses in land plants			x	x	x
	Hoecker	Hoecker U	Yes	2019	Prior-MAdLand	Cryptochrome 2 competes with COP1 substrates to repress COP1 ubiquitin ligase activity during Arabidopsis photomorphogenesis				x
	Hoecker	Hoecker U	Yes	2019	Prior-MAdLand	Characterization of spa mutants in the moss Physcomitrella provides evidence for functional divergence of SPA genes during the evolution of land plants			x	x	x
	Hoecker	Hoecker U	Yes	2014	Prior-MAdLand	Functional analysis of COP1 and SPA orthologs from Physcomitrella and rice during photomorphogenesis of transgenic Arabidopsis reveals distinct evolutionary conservation			x	x	x
	Zachgo	Zachgo S	Yes	2017	Prior-MAdLand	Insights into Land Plant Evolution Garnered from the Marchantia polymorpha Genome			x	x	x	x
	Zachgo	Zachgo S	Yes	2018	Prior-MAdLand	The Chara Genome: Secondary Complexity and Implications for Plant Terrestrialization			x	x	x	x
	Zachgo	Zachgo S	Yes	2019	Prior-MAdLand	MpTCP1 controls cell proliferation and redox processes in Marchantia polymorpha			x	x	x	x
	Wicke	Wicke S	Yes	2011	Prior-MAdLand	The evolution of the plastid chromosome in land plants: gene content, gene order, gene function			x	x	x	x
	Wicke	Wicke S	Yes	2015	Prior-MAdLand	Establishment of Anthoceros agrestis as a model species for studying the biology of hornworts			x	x	x	x
	Wicke	Wicke S	Yes	2020	Prior-MAdLand	Anthoceros genomes illuminate the origin of land plants and the unique biology of hornworts			x	x	x	x
	Ehlers	Ehlers K	Yes	2010	Prior-MAdLand	Dynamics of plasmodesmal connectivity in successive interfaces of the cambial zone
	Ehlers	Ehlers K	Yes	2011	Prior-MAdLand	Do symplasmic networks in cambial zones correspond with secondary growth patterns?
	Ehlers	Ehlers K	No	2013	Prior-MAdLand	Developmental Control of Plasmodesmata Frequency, Structure, and Function
	Theissen	Theissen G	Yes	2018	Prior-MAdLand	The Chara Genome: Secondary Complexity and Implications for Plant Terrestrialization			x	x	x	x
	Theissen	Theissen G	Yes	2018	Prior-MAdLand	A conserved leucine zipper-like motif accounts for strong tetramerization capabilities of SEPALLATA-like MADS-domain transcription factors			x	x	x
	Theissen	Theissen G	Yes	2016	Prior-MAdLand	MADS-domain transcription factors and the floral quartet model of flower development: linking plant development and evolution			x	x	x	x
	Feussner	Feussner I	Yes	2021	Prior-MAdLand	Sphingolipid long-chain base hydroxylation influences plant growth and callose deposition in Physcomitrium patens			x	x	x
	Feussner	Feussner I	Yes	2021	Prior-MAdLand	Convergence of sphingolipid desaturation across over 500 million years of plant evolution			x	x	x
	Feussner	Feussner I	Yes	2010	Prior-MAdLand	The moss Physcomitrella patens contains cyclopentenones but no Yessmonates: mutations in allene oxide cyclase lead to reduced fertility and altered sporophyte morphology			x	x
	Schippers	Schippers JHM	Yes	2019	Prior-MAdLand	HBI1 Mediates the Trade-off between Growth and Immunity through Its Impact on Apoplastic ROS Homeostasis			x	x	x
	Schippers	Schippers JHM	Yes	2015	Prior-MAdLand	ROS-mediated redox signaling during cell differentiation in plants			x	x	x
	Schippers	Schippers JHM	Yes	2014	Prior-MAdLand	Transcriptional control of ROS homeostasis by KUODA1 regulates cell expansion during leaf development			x	x
	Becker	Becker D	Yes	2018	Prior-MAdLand	The Chara Genome: Secondary Complexity and Implications for Plant Terrestrialization			x	x	x	x
	Becker	Becker D	Yes	2021	Prior-MAdLand	How to Grow a Tree: Plant Voltage-Dependent Cation Channels in the Spotlight of Evolution			x	x	x	x
	Becker	Becker D	Yes	2020	Prior-MAdLand	Channelrhodopsin-mediated optogenetics highlights a central role of depolarization-dependent plant proton pumps			x	x	x
	Hedrich	Hedrich R	Yes	2019	Prior-MAdLand	Acquiring Control: The Evolution of Stomatal Signalling Pathways			x	x	x
	Hedrich	Hedrich R	Yes	2016	Prior-MAdLand	Electrical Wiring and Long-Distance Plant Communication			x	x	x
	Hedrich	Hedrich R	Yes	2012	Prior-MAdLand	Ion channels in plants			x	x	x	x
	Buschmann	Buschmann H	Yes	2018	Prior-MAdLand	Transient genetic transformation of Mougeotia scalaris (Zygnematophyceae) mediated by the endogenous α-tubulin1 promoter
	Buschmann	Buschmann H	Yes	2016	Prior-MAdLand	Microtubule dynamics of the centrosome-like polar organizers from the basal land plant Marchantia polymorpha			x	x		x
	Buschmann	Buschmann H	Yes	2016	Prior-MAdLand	The Evolution of Cell Division: From Streptophyte Algae to Land Plants			x	x	x	x
	Rensing	Rensing SA	No	2022	MAdLand	The greening ashore	yes		x	x	x	x
	Gould	Gould SB	No	2022	MAdLand	The greening ashore	yes		x	x	x	x
	Quint	Quint M	No	2022	MAdLand	Recent advances in understanding thermomorphogenesis signaling	yes		x	x
	Quint	Quint M	Yes	2022	MAdLand	Bacterial-type ferroxidase tunes iron-dependent phosphate sensing during Arabidopsis root development	no		x	x	x	x
	Classen	Classen B	Yes	2022	MAdLand	The cell wall of hornworts and liverworts: innovations in early land plant evolution?	yes
	Schwechheimer	Schwechheimer C	Yes	2022	MAdLand	Plant GATA Factors: Their Biology, Phylogeny, and Phylogenomics	yes			x
	Ehlers	Ehlers K	Yes	2022	MAdLand	Developmental Plasticity of the Amphibious Liverwort Riccia fluitans	yes		x	x	x	x
	Buschmann	Buschmann H	Yes	2022	MAdLand	Developmental Plasticity of the Amphibious Liverwort Riccia fluitans	yes		x	x	x	x
	Zachgo	Zachgo S	Yes	2022	MAdLand	Developmental Plasticity of the Amphibious Liverwort Riccia fluitans	yes		x	x	x	x
	de Vries	de Vries J	Yes	2022	MAdLand	Punctuated ancestral gene gains in streptophyte evolution	yes			x
	Nakagami	Nakagami H	Yes	2022	MAdLand	miniTurbo-based interactomics of two plasma membrane-localized SNARE proteins in Marchantia polymorpha	yes		x	x	x
	Wicke	Wicke S	Yes	2022	MAdLand	Step-by-step protocol for the isolation and transient transformation of hornwort protoplasts	yes		x	x		x
	Szövényi	Szovenyi P	Yes	2022	MAdLand	Step-by-step protocol for the isolation and transient transformation of hornwort protoplasts	yes		x	x		x
	Petersen	Petersen M	Yes	2022	MAdLand	Hydroxycinnamoyltransferase and CYP98 in phenolic metabolism in the rosmarinic acid-producing hornwort Anthoceros agrestis	yes		x	x
	de Vries	de Vries J	No	2022	MAdLand	Crossroads in the evolution of plant specialized metabolism	yes		x	x		x
	de Vries	de Vries J	No	2022	MAdLand	Plant genome sequence assembly in the era of long reads: Progress, challenges and future directions	no
	Quint	Quint M	Yes	2022	MAdLand	Evolution and Functions of Plant U-Box Proteins: From Protein Quality Control to Signaling	yes		x	x	x
	Feussner	Feussner I	Yes	2022	MAdLand	Diversity in sphingolipid metabolism across land plants	yes		x	x	x
	Gould	Gould SB	Yes	2022	MAdLand	Loss of plastid developmental genes coincides with a reversion to monoplastidy in hornworts	yes		x	x	x
	Schünemann	Schunemann D	Yes	2022	MAdLand	Chloroplast Ribosomes Interact With the Insertase Alb3 in the Thylakoid Membrane	yes		x	x
	Schwechheimer	Schwechheimer C	Yes	2022	MAdLand	Phosphorylation control of PIN auxin transporters	no		x	x	x
	de Vries	de Vries J	Yes	2022	MAdLand	Submergence of the filamentous Zygnematophyceae Mougeotia induces differential gene expression patterns associated with core metabolism and photosynthesis	yes		x	x	x	x
	Classen	Classen B	Yes	2022	MAdLand	Search for evolutionary roots of land plant arabinogalactan-proteins in charophytes: presence of a rhamnogalactan-protein in Spirogyra pratensis (Zygnematophyceae)	yes		x	x	x	x
	de Vries	de Vries J	Yes	2021	MAdLand	Unexpected cryptic species among streptophyte algae most distant to land plants	yes		x	x	x	x
	Frank	Frank W	Yes	2021	MAdLand	DICER-LIKE1a autoregulation based on intronic microRNA processing is required for stress adaptation in Physcomitrium patens	yes		x	x	x	x
	de Vries	de Vries J	Yes	2021	MAdLand	Underwater CAM photosynthesis elucidated by Isoetes genome	yes		x	x	x	x
	de Vries	de Vries J	Yes	2021	MAdLand	Two plastid POLLUX ion channel-like proteins are required for stress-triggered stromal Ca2+ release	yes		x	x	x
	Nakagami	Nakagami H	Yes	2021	MAdLand	Agrobacterium-Mediated Transient Transformation of Marchantia Liverworts	yes		x	x	x
	Rensing	Rensing SA	No	2021	MAdLand	Flowering plant embryos: How did we end up here?	yes
	Gould	Gould SB	Yes	2021	MAdLand	Signatures of Transcription Factor Evolution and the Secondary Gain of Red Algae Complexity	yes		x	x
	Rensing	Rensing SA	Yes	2021	MAdLand	Signatures of Transcription Factor Evolution and the Secondary Gain of Red Algae Complexity	yes		x	x
	Szövényi	Szovenyi P	Yes	2021	MAdLand	An Agrobacterium-mediated stable transformation technique for the hornwort model Anthoceros agrestis	yes		x	x	x	x
	Szövényi	Szovenyi P	Yes	2021	MAdLand	Charting the genomic landscape of seed-free plants	yes		x	x	x	x
	Nakagami	Nakagami H	Yes	2021	MAdLand	A versatile Tn7 transposon-based bioluminescence tagging tool for quantitative and spatial detection of bacteria in plants	yes		x	x
	Quint	Quint M	Yes	2021	MAdLand	On the evolution of plant thermomorphogenesis	yes		x	x	x	x
	Petersen	Petersen M	Yes	2021	MAdLand	The evolution of the phenylpropanoid pathway entailed pronounced radiations and divergences of enzyme families	yes		x	x	x	x
	Feussner	Feussner I	Yes	2021	MAdLand	The evolution of the phenylpropanoid pathway entailed pronounced radiations and divergences of enzyme families	yes		x	x	x	x
	de Vries	de Vries J	Yes	2021	MAdLand	The evolution of the phenylpropanoid pathway entailed pronounced radiations and divergences of enzyme families	yes		x	x	x	x
	Rensing	Rensing SA	Yes	2021	MAdLand	HAG1 and SWI3A/B control of male germ line development in P. patens suggests conservation of epigenetic reproductive control across land plants.	yes
	Zachgo	Zachgo S	Yes	2021	MAdLand	Oil Body Formation in Marchantia polymorpha Is Controlled by MpC1HDZ and Serves as a Defense against Arthropod Herbivores	yes		x	x	x	x
	124ff: found with Queries 1,2,3,4 (and were not part of the raw data)
	Last Name PI	Name + initials	WoS	Year	Category*	Title
	de Vries	de Vries J	Yes	2022	MAdLand	A phylogenomically informed five-order system for the closest relatives of land plants	yes	True Positives	x	x	x	x
	de Vries	de Vries J	Yes	2022		Widespread occurrence of covalent lysine-cysteine redox switches in proteins	no	False Positives	x	x	x
	de Vries	de Vries J	Yes	2022		The era of reference genomes in conservation genomics	no		x
	Ehlers	Ehlers K	Yes	2022		Towards a genetic model organism: an efficient method for stable genetic transformation of Eschscholzia californica (Ranunculales)	no		x	x	x
	Feussner	Feussner I	Yes	2022		Cell wall-localized BETA-XYLOSIDASE4 contributes to immunity of Arabidopsis against Botryis cinera	no		x	x	x
	Feussner	Feussner I	Yes	2022	MAdLand	A seed-like proteome in oil-rich tubers	yes		x	x	x
	Feussner	Feussner I	Yes	2022		The Sporisorium reilianum Effector Vag2 Promotes Head Smut Disease via Suppression of Plant Defense Responses	no		x	x	x
	Feussner	Feussner I	Yes	2022		Heat stress leads to rapid lipid remodeling and transcriptional adaptations in Nicotiana tabacum pollen tubes	no		x	x
	Feussner	Feussner I	Yes	2022		Effector-mediated relocalization of a maize lipoxygenase protein triggers susceptibility to Ustilago maydis	no		x	x
	Feussner	Feussner I	Yes	2022		The PRK/Rubisco shunt strongly influences Arabidopsis seed metabolism and oil accumulation, affecting more than carbon recycling	no		x
	Feussner	Feussner I	Yes	2022		Crystal Structure of the Bifunctional Wax Synthase 1 from Acinetobacter baylyi Suggests a Conformational Change upon Substrate Binding and Formation of Additional Substrate Binding Sites	no		x	x
	Feussner	Feussner I	Yes	2022		Sphingolipid-Induced Programmed Cell Death is a Salicylic Acid and EDS1-Dependent Phenotype in Arabidopsis Fatty Acid Hydroxylase (Fah1, Fah2) and Ceramide Synthase (Loh2) Triple Mutants	no		x	x
	Feussner	Feussner I	Yes	2022		N-Hydroxy pipecolic acid methyl ester is involved in Arabidopsis immunity	no		x	x	x
	Gould	Gould SB	Yes	2022		Endosymbiotic selective pressure at the origin of eukaryotic cell biology	no		x	x	x
	Gould	Gould SB	Yes	2022	MAdLand	An overview of bioinformatics, genomics, and transcriptomics resources for bryophytes	yes		x	x
	Hedrich	Hedrich R	Yes	2022		The digestive systems of carnivorous plants	no		x	x	x
	Hedrich	Hedrich R	Yes	2022		Stalk cell polar ion transport provide for bladder-based salinity tolerance in Chenopodium quinoa	no		x	x	x
	Hedrich	Hedrich R	Yes	2022		Optogenetics for light control of biological systems	no		x	x
	Hedrich	Hedrich R	Yes	2022		Transcriptome analyses of quinoa leaves revealed critical function of epidermal bladder cells in salt stress acclimation	no		x	x	x
	Hedrich	Hedrich R	Yes	2022		Transporter networks can serve plant cells as nutrient sensors and mimic transceptor-like behavior	no		x	x
	Hedrich	Hedrich R	Yes	2022		The green light gap: a window of opportunity for optogenetic control of stomatal movement	no		x	x
	Hedrich	Hedrich R	Yes	2022		The epidermal bladder cell-free mutant of the salt-tolerant quinoa challenges our understanding of halophyte crop salinity tolerance	no		x	x
	Hedrich	Hedrich R	Yes	2022		The sugar transporter ZmSUGCAR1 of the nitrate transporter 1/peptide transporter family is critical for maize grain filling	no		x	x
	Hedrich	Hedrich R	Yes	2022		Differences of nitrogen metabolism in date palm (Phoenix dactylifera) seedlings subjected to water deprivation and salt exposure	no		x	x	x
	Hedrich	Hedrich R	Yes	2022		Tobacco leaf tissue rapidly detoxifies direct salt loads without activation of calcium and SOS signaling	no		x	x	x
	Hedrich	Hedrich R	Yes	2022		Sugar loading is not required for phloem sap flow in maize plants	no		x	x
	Hedrich	Hedrich R	Yes	2022		A unique inventory of ion transporters poises the Venus flytrap to fast-propagating action potentials and calcium waves	no		x	x
	Hedrich	Hedrich R	Yes	2022		Ether anesthetics prevents touch-induced trigger hair calcium-electrical signals excite the Venus flytrap	no		x	x
	Hedrich	Hedrich R	Yes	2022		Molecular basis of multistep voltage activation in plant two-pore channel 1	no		x	x	x
	Hess	Hess WR	Yes	2022		The transcriptional regulator RbcR controls ribulose-1,5-bisphosphate carboxylase/oxygenase (RuBisCO) genes in the cyanobacterium Synechocystis sp. PCC 6803	no		x	x	x
	Hess	Hess WR	Yes	2022		The sRNA NsiR4 fine-tunes arginine synthesis in the cyanobacterium Synechocystis sp. PCC 6803 by post-transcriptional regulation of PirA	no		x	x	x
	Hess	Hess WR	Yes	2022		Phycobilisome Breakdown Effector NbID Is Required To Maintain Cellular Amino Acid Composition during Nitrogen Starvation	no		x	x
	Hess	Hess WR	Yes	2022		The impact of the cyanobacterial carbon-regulator protein SbtB and of the second messengers cAMP and c-di-AMP on CO2-dependent gene expression	no		x	x	x
	Hiltbrunner	Hiltbrunner A	Yes	2022		The phytochrome interacting proteins ERF55 and ERF58 repress light-induced seed germination in Arabidopsis thaliana	no		x	x
	Hiltbrunner	Hiltbrunner A	Yes	2022		Phytochrome A Mediates the Disassembly of Processing Bodies in Far-Red Light	no		x	x	x	x
	Hoecker	Hoecker U	Yes	2022		Signaling Mechanisms by Arabidopsis Cryptochromes	no		x	x		x
	Hoecker	Hoecker U	Yes	2022		Anterograde signaling controls plastid transcription via sigma factors separately from nuclear photosynthesis genes	no		x	x	x
	Nakagami	Nakagami H	Yes	2022		OXIDATIVE SIGNAL-INDUCIBLE1 induces immunity by coordinating N-hydroxypipecolic acid, salicylic acid, and camalexin synthesis	no		x	x	x
	Nakagami	Naka	Yes	2022		Cavity surface residues of PAD4 and SAG101 contribute to EDS1 dimer signaling specificity in plant immunity	no		x	x
	Nakagami	Nakagami H	Yes	2022		FLOWERING REPRESSOR AAA+ ATPase 1 is a novel regulator of perennial flowering in Arabis alpina	no		x	x	x
	Petersen	Petersen M	Yes	2022	MAdLand	The first step into phenolic metabolism in the hornwort Anthoceros agrestis: molecular and biochemical characterization of two phenylalanine ammonia-lyase isoforms	yes		x	x
	Petersen	Petersen M	Yes	2022		Using an unmanned aerial system to analyse environmental impacts of charcoal production on tropical savanna ecosystems in northwestern Kenya	no		x	x	x	x
	Pfeifer	Pfeifer L	Yes	2022		Profiling the cell walls of seagrasses from A (Amphibolis) to Z (Zostera)	no			x	x
	Quint	Quint M	Yes	2022		An exotic allele of barley EARLY FLOWERING 3 contributes to developmental plasticity at elevated temperatures	no			x
	Quint	Quint M	Yes	2022		High temperature perception in leaves promotes vascular regeneration and graft formation in distant tissues	no			x
	Rensing	Rensing SA	Yes	2022		Unveiling the nature of a miniature world: a horizon scan of fundamental questions in bryology	yes			x
	Schubert	Schubert H	Yes	2022		Nutrient Profile of Baltic Coastal Red Algae (Delesseria sanguinea), Baltic Blue Mussel (Mytilus spp.) and King Ragworm (Alitta virens) as Potential Feed Material in the Diet of Rainbow Trout (Oncorhynchus mykiss Walbaum, 1792): A Preliminary Assessment	no			x
	Schwechheimer	Schwechheimer C	Yes	2022		Auxin Transporters-A Biochemical View	no			x
	Theissen	Theissen G	Yes	2022		OsMADS14 and NF-YB1 cooperate in the direct activation of OsAGPL2 and Waxy during starch synthesis in rice endosperm	no			x
	Zachgo	Zachgo S	Yes	2022	MAdLand	The renaissance and enlightenment of Marchantia as model system	yes			x

### Sheet: Tabelle1
	Query mit Unigrams	Query mit Bigrams	Query mit Trigrams	Query mit Web of Science Categories	Query mit Citation Topics Meso
Sensitivität berechnet durch Literaturabgleich	Gefunden: 20 / 31	Gefunden: 19 / 31	Gefunden: 14 / 31	Gefunden: 20 / 31	Gefunden: 23 / 31
	0.645161	0.612903	0.451613	0.645161	0.741935
Sensitivität berechnet durch Trefferquoten der Suchabfragen	True Positives / Positives: 155 / 158	True Positives / Positives: 139 / 158	True Positives / Positives: 31 / 158	True Positives / Positives: 143 / 158	True Positives / Positives: 111 / 147
	0.981	0.88	0.196	0.905	0.755
