## Supplementary material for "How bibliometric analysis can help to specify and track interdisciplinary research areas: A term-based analysis approach": Table SI5

### Sheet: a
Table SI3
ChatGPT 4.o, 18.10.2024
Question: Please name the most important publications about artificial intelligence in the year 2023.
Answer:
As of my last update in October 2023, here are some of the most notable publications and discussions in the field of artificial intelligence throughout the year:
1. "Attention is All You Need" -- Transformer Models: Although this paper dates back to 2017, its influence continued to grow in 2023 with variations and extensions being discussed and implemented in new AI technologies, particularly in natural language processing.
2. "Scaling Laws for Neural Language Models": This research explored how scaling models up affects their performance, leading to discussions on the efficiency and effectiveness of increasingly larger models.
3. "In-Context Learning in Language Models": Papers detailing the improvements and understanding of in-context learning mechanisms were significant in 2023, highlighting how models like GPT-3.5 and GPT-4 operate.
4. "AI Alignment and Safety": Various papers focused on AI alignment, including discussions on how to ensure AI systems operate in accordance with human values and ethics.
5. “Large Language Models are Few-Shot Learners”: This influential paper from OpenAI regarding the capabilities of large language models continued to shape dialogues around model training and applications in various domains.
6. Highlight on AI Ethics and Regulation: Numerous articles and publications emerged discussing the ethics of AI use, regulatory frameworks, and recommendations for policymakers, particularly in light of rapid advancements in AI technologies.
7. Advancements in Computer Vision: Research on developments in computer vision, particularly using convolutional neural networks (CNNs), and innovative architectures in image processing made headlines in 2023.
8. AI for Drug Discovery and Healthcare: Studies demonstrating AI applications in drug discovery and predictive modeling in healthcare were particularly impactful, especially in relation to pandemics and disease modeling.
9. Reinforcement Learning Breakthroughs: New insights and methodologies in reinforcement learning, particularly in combining it with other AI techniques for innovative applications.
10. Responsible AI and Governance Frameworks: Publications focusing on frameworks for implementing responsible AI practices in organizations and governments gained traction, advocating for transparency and accountability in AI systems.
While this list compiles some of the key themes and influential topics, the realm of AI is vast, and there are many other important papers and discussions that emerged throughout 2023. For a deeper dive, checking renowned AI conferences such as NeurIPS, ICML, CVPR, and ACL for their 2023 proceedings can also provide valuable insights into significant contributions in the field.
Question:	Please determine the most frequent words that appear in the ten publications that you named in answer to my last question. Please disregard words such as prepositions that appear in any text.
Answer:
To identify the most frequent significant words from the topics discussed in the ten noted publications related to artificial intelligence, we can isolate the key terms and concepts while ignoring common prepositions, articles, and conjunctions. Here’s a breakdown of significant terms based on the key topics mentioned:
1. Model
2. Learning
3. AI (Artificial Intelligence)
4. Language
5. Performance
6. Ethics
7. Alignment
8. Safety
9. Vision
10. Drug
11. Discovery
12. Healthcare
13. Reinforcement
14. Framework
15. Governance
16. Training
17. Data
18. Scalability
19. Applications
20. Systems
This list reflects terms that often appear in discussions about AI and represent core areas of research and interest in 2023. The exact frequency of each word would depend on an extensive textual analysis of the specific publications, but the terms provided here encapsulate the main themes and subjects prominent in the literature during that year.
Question:	Based on your last answer, please suggest a list of max. 10 terms that appear specifically in publications about AI. The terms should appear in many or most of the ten publications that you named before.
Answer:
Based on the key themes and significant topics identified from the notable AI publications in 2023, here’s a refined list of ten terms that likely appear frequently in those discussions:
1. Model
2. Learning
3. Ethics
4. Alignment
5. AI (Artificial Intelligence)
6. Performance
7. Data
8. Framework
9. Reinforcement
10. Applications
These terms are commonly associated with the field of artificial intelligence and are likely to recur across multiple publications focusing on various aspects of AI development, implementation, and implications.
Question:	How many publications published in 2023 can you detect in which 8 of the 10 terms of your previous answer are present?
Answer:
While I don't have direct access to specific databases or the ability to search and retrieve current academic publications, I can provide general guidance on where to find this information.
To determine how many publications from 2023 contain at least 8 of the
10 identified terms related to artificial intelligence, you can follow these steps:
1. Academic Databases: Use platforms like Google Scholar, IEEE Xplore, arXiv, or PubMed. These databases allow you to perform advanced searches where you can include multiple terms.
2. Search Strategy: You can search for combinations of the terms. For example, you can use boolean operators (AND, OR) to narrow down results.
For instance:
```
"Model" AND "Learning" AND "AI" AND "Ethics" AND "Alignment" AND "Performance" AND "Data" AND "Framework"
```
3. Filter by Year: Most academic databases allow filtering by publication year, so ensure to restrict your search to 2023 publications.
4. Review the Results: After performing the search, review the titles and abstracts of the publications to ascertain if they contain at least
8 terms from the list.
5. Citation Analysis: Some databases provide citation analysis tools that can help track how frequently certain topics and terms are discussed in the literature.
By following these steps, you should be able to find and analyze the relevant publications from 2023 that include most of the terms associated with AI research. If you're in an academic setting like the University of Freiburg, you may also have access to institutional subscriptions that could further assist in your search.

### Sheet: b
	Authors				Authors
	AU=(Backofen R) OR AU=(Bast H) OR AU=(Binder M) OR AU=(Binder H) OR AU=(Boedecker J) OR AU=(Brox T) OR AU=(Burgard W) OR AU=(Hutter F) OR AU=(Kottgen A) OR AU=(Lutkebohmert E) OR AU=(Nebel B) OR AU=(Rohde A) OR AU=(Schmidt T) OR AU=(Timmer J) OR AU=(Schirrmeister RT)				AU=(Binder M) OR AU=(Kottgen A) OR AU=(Lutkebohmert E) OR AU=(Rohde A) OR AU=(Timmer J)
	Number of publications by authors in WoS (2019-2022)	Population (GG)	3134		Number of publications by authors in WoS (2019-2022)	Population (GG)	669
	Number of publications by authors in WoS with UFR affiliation (2019-2022)	Positives (P) (=TP+FN)	576		Number of publications by authors in WoS with UFR affiliation (2019-2022)	Positives (P) (=TP+FN)	165
	Number of publications by authors in WoS without UFR affiliation (2019-2022)	Negatives (N) (=FP+TN)	2558		Number of publications by authors in WoS without UFR affiliation (2019-2022)	Negatives (N) (=FP+TN)	504
	Query 1				Query 4 "ChatGPT"
	((TS=model AND TS=learn*) AND (TS=ai OR TS="artificial intelligence") AND (TS=ethic* OR TS=alignment OR TS=performance OR TS=data OR TS=framework OR TS=reinforcement OR TS=application*)) AND PY=(2019-2022)				(TS=data and TS=model) OR (TS=deep OR TS=*learning OR TS=networks OR TS=framework OR TS=network OR TS=algorithm OR TS=neural OR TS=benchmark OR TS=machine OR TS=KI OR TS=artificial) AND PY=(2019-2022)
	Number of publications by authors with UFR affiliation found with query	True Positives (TP)	2		Number of publications by authors with UFR affiliation found with query	True Positives (TP)	1
	Number of publications by authors with UFR affiliation not found with query	False Negatives (FN)	574		Number of publications by authors with UFR affiliation not found with query	False Negatives (FN)	164
	Publications found with query but cannot be assigned to authors of the research area	False Positives (FP)	20		Publications found with query but cannot be assigned to authors of the research area	False Positives (FP)	25
	Results				Results
	Sensitivity	"=TP/(TP+FN)"	0.00347222		Sensitivity	"=TP/(TP+FN)"	0.00606061
	False Discovery Rate	"=FP/(FP+TP)"	0.909091		False Discovery Rate	"=FP/(FP+TP)"	0.961538
	Query 2				Query 4 (term-based by frequency)
	((TS=model AND TS=learn*) AND (TS=ai OR TS="artificial intelligence") AND (TS=language OR TS=performance OR TS=ethics OR TS=alignment)) AND PY=(2019-2022)				(TS=data and TS=model) OR (TS=deep OR TS=*learning OR TS=networks OR TS=framework OR TS=network OR TS=algorithm OR TS=neural OR TS=benchmark OR TS=machine OR TS=KI OR TS=artificial) AND PY=(2019-2022)
	Number of publications by authors with UFR affiliation found with query	True Positives (TP)	0		Number of publications by authors with UFR affiliation found with query	True Positives (TP)	84
	Number of publications by authors with UFR affiliation not found with query	False Negatives (FN)	576		Number of publications by authors with UFR affiliation not found with query	False Negatives (FN)	81
	Publications found with query but cannot be assigned to authors of the research area	False Positives (FP)	9		Publications found with query but cannot be assigned to authors of the research area	False Positives (FP)	4178
	Results				Results
	Sensitivity	"=TP/(TP+FN)"	0		Sensitivity	"=TP/(TP+FN)"	0.509091
	False Discovery Rate	"=FP/(FP+TP)"	1		False Discovery Rate	"=FP/(FP+TP)"	0.980291
	Query 3
	((TS=model OR TS=learn*) AND (TS=ai OR TS="artificial intelligence") AND (TS=language OR TS=performance OR TS=ethics OR TS=alignment)) AND PY=(2019-2022)
	Number of publications by authors with UFR affiliation found with query	True Positives (TP)	5
	Number of publications by authors with UFR affiliation not found with query	False Negatives (FN)	571
	Publications found with query but cannot be assigned to authors of the research area	False Positives (FP)	21
	Results
	Sensitivity	"=TP/(TP+FN)"	0.00868056
	False Discovery Rate	"=FP/(FP+TP)"	0.807692
	Query 4
	(((TS=ai OR TS="artificial intelligence") AND TS=learn) OR ((TS=ai OR TS="artificial intelligence") AND TS=model) AND (TS=language OR TS=performance OR TS=ethic* OR TS=alignment)) AND PY=(2019-2022)
	Number of publications by authors with UFR affiliation found with query	True Positives (TP)	4
	Number of publications by authors with UFR affiliation not found with query	False Negatives (FN)	572
	Publications found with query but cannot be assigned to authors of the research area	False Positives (FP)	8
	Results
	Sensitivity	"=TP/(TP+FN)"	0.00694444
	False Discovery Rate	"=FP/(FP+TP)"	0.666667
	Query 5
	(((TS=model OR TS=learn* OR TS=data) AND (TS=ai OR TS="artificial intelligence")) AND (TS=ethic* OR TS=alignment OR TS=performance OR TS=data OR TS=framework OR TS=reinforcement OR TS=application* OR TS=deep OR TS=framework OR TS=neural OR TS=KI OR TS=machine OR TS=algorithm OR TS=network*)) AND PY=(2019-2022)
	Number of publications by authors with UFR affiliation found with query	True Positives (TP)	11
	Number of publications by authors with UFR affiliation not found with query	False Negatives (FN)	565
	Publications found with query but cannot be assigned to authors of the research area	False Positives (FP)	80
	Results
	Sensitivity	"=TP/(TP+FN)"	0.0190972
	False Discovery Rate	"=FP/(FP+TP)"	0.879121
